# Selective binders of a cotranslational folding intermediate

**DOI:** 10.64898/2026.10.30.763055

**Authors:** Ohm Prakash, Tomas B. Voisin, Alžběta Roeselová, Cecilie M. Jørgensen, James S. Desmet, Andrea Nans, Rick Davies, Louise J. Walport, David Balchin

**Author notes:** Correspondence to David Balchin, or Louise Walport.

## Abstract

Drug discovery efforts typically target mature, folded proteins, primarily to inhibit their function or induce their degradation. An alternative strategy would be to target incompletely folded states that are transiently populated during protein biogenesis, but whether these states contain druggable pockets was unclear. Here, we used an mRNA display approach to discover cyclic peptides that recognize a nascent polypeptide at an intermediate point during its synthesis on the ribosome. We identified peptides that bind with low-nanomolar affinity to a model nascent protein, β-galactosidase, but do not detectably bind either the fully-folded protein or ribosomes synthesising different sequences. Hydrogen/deuterium exchange-mass spectrometry and cryogenic electron microscopy revealed the molecular basis for selective binding. We found that the nascent chain folds into an α-helix against the ribosome surface during ongoing translation, creating a cryptic pocket together with ribosomal proteins uL23 and uL29 that is exploited by the hit peptides. Our results establish proof-of-concept for selective targeting of protein biogenesis intermediates, and provide a platform for future drug development.
