## Supplementary material for "Selective binders of a cotranslational folding intermediate": Data S1

Seq	Reads	Enrichment
WNWVLIRYGLKKCG	80042	6.21%
WTEFIRTCLWNHCG	75005	5.82%
WTRYIKNCLWKNCG	48930	3.80%
WTVYIRRCEWMCG	46597	3.61%
WTLYMRTCDWSCG	30288	2.35%
WTMYMRVCLWKCG	24643	1.91%
WTRYIRTCHWVCG	20017	1.55%
WTIYIRQCNWCG	17888	1.39%
WTKYIRACRYMICG	14287	1.11%
WTQYIRNCEWICG	11649	0.90%
WTAFIKRCLWKCG	11579	0.90%
WTMFYPKFRYVNCG	10762	0.84%
WTVYIKNCLWCG	9607	0.75%
WTRYIRTCIWICG	9420	0.73%
WTIYIKSCSWLNCG	8041	0.62%
WTRYIRACSWSPNCG	7359	0.57%
WLVFRGIGCCYCG	7178	0.56%
WTLYIRRCHWKCG	6987	0.54%
WAVRFFPKFMYCG	6627	0.51%
WSSYLKPCHWKCG	6545	0.51%
WNAYMKVCGWKTCG	5103	0.40%
WCCVMHHLTICG	4985	0.39%
WITKPYLMDCG	4759	0.37%
WVFRFSFTHSFCG	4603	0.36%
WTPYIKSCQWLCG	4520	0.35%
WFRSFVIRGCG	4419	0.34%
WTRYMQTCKWMCG	4125	0.32%
WCCVMMHLRVCG	3943	0.31%
WTRWMRTCLWHCG	3914	0.30%
WNKYVKICTWKCG	3785	0.29%
WNSDYRYPWYWCG	3601	0.28%
WTTYIRSCLWRCG	3330	0.26%
WRVYWLKCKMCG	3299	0.26%
WCCYMHHLSVCG	3108	0.24%
WNFYMRTCDWRSNCG	2806	0.22%
WNLYLKPCRWNQCG	2785	0.22%
WTRYIMTCRWCG	2713	0.21%
WVQFLPKFKLCG	2484	0.19%
WGTVFKPCNWNCG	2280	0.18%
WTVYVKTCTWRWCG	2183	0.17%
WTVWMYTCRWNCG	2110	0.16%
WVSRFSFTHSFCG	2048	0.16%
WTSYIRTCIWITCG	1915	0.15%
WSTFFAPCKWKNSCG	1849	0.14%
WCCRMSHLKYLCG	1846	0.14%
WNLYLKPCLWCG	1842	0.14%
WTFVSRYCWKFLRCG	1812	0.14%
WRWRFYIYAKTYCG	1807	0.14%
WNMYMKICTWCG	1788	0.14%
WNDLTSYGWYWCG	1749	0.14%
WCCAMRHLKLCG	1741	0.14%
WVFKFTFTHKYCG	1647	0.13%
WSGSHTYRWYWCG	1636	0.13%
WLRIIMSCTCG	1501	0.12%
WLIFMKQWIRNCG	1499	0.12%
WHVYWLKFRCG	1358	0.11%
WNMYVRVCSWHKYCG	1357	0.11%
WNVYIKPCDWNQCG	1355	0.11%
WHVYFLTHYRCG	1346	0.10%
WNVYLYLTARKKCG	1334	0.10%
WSVWRHNNRYHCG	1310	0.10%
WSSNEKYPWYWCG	1307	0.10%
WNNSYRNIWYWCG	1223	0.10%
WLGVLLFFCG	1222	0.10%
WRFYIYTCSSGCG	1221	0.10%
WARKGKWYSYCG	1188	0.09%
WRFYIYACSHCG	1110	0.09%
WSLFLHPCTWKIKCG	1098	0.09%
WNVYMHWETLCG	1094	0.09%
WMSAYQWKFLCG	1074	0.08%
WSQFMWPCRWNRCG	1056	0.08%
WGSGDTYPWYWCG	1045	0.08%
WTAYIQRCTWKCG	1038	0.08%
WTKYMNVCNWCG	1025	0.08%
WCCMMTHLNLCG	993	0.08%
WTCIYVRTILYCG	988	0.08%
WTIYMHVCRWHCG	985	0.08%
WTRWMKWCTWKCG	974	0.08%
WRYLFTFRSFLCG	961	0.08%
WNQYMHWFELCG	954	0.07%
WRFYIYRCRSCG	934	0.07%
WTVYIRSCSWCG	884	0.07%
WSMIFKPCLWACG	864	0.07%
WNLYIKNCLWDCG	861	0.07%
WLIFMKQWTRNCG	861	0.07%
WTSRFSPCLWKCG	854	0.07%
WAIVFEPKFTYCG	851	0.07%
WFLWGFLYCG	813	0.06%
WSKKINFGWYWCG	808	0.06%
WNIYVKFCLWNHCG	772	0.06%
WTYWKHRNRNCG	755	0.06%
WTQYIHSCNWCG	737	0.06%
WGVVFILLSCG	733	0.06%
WTKFVRFCSWNCG	726	0.06%
WTIYMAWTCSCG	704	0.06%
WILKLRYEKYCG	701	0.05%
WYVYRHYNRDRCG	690	0.05%
WTEFIRTCLWNRCG	686	0.05%
WRFYIYACITCG	684	0.05%
WLGVLLFICG	676	0.05%
WTVYMRVCVWHCG	652	0.05%
WKIGVYCG	652	0.05%
WCCMMGHLHTCG	640	0.05%
WELLKKDTWHYCG	631	0.05%
WSRYVRTCLWNCG	629	0.05%
WTAYIKNCLWCG	606	0.05%
WTLYMKFCKWCG	605	0.05%
WKDKTRYPWYWCG	597	0.05%
WTDYMRTCHWICG	597	0.05%
WRFYIFTCISNQCG	586	0.05%
WSTYVTPCLWKMCG	581	0.05%
WTVYVRQCNWNSCG	567	0.04%
WTLYIRACMYCG	566	0.04%
WVIYMPRFRLCG	562	0.04%
WETYGIWLHFCG	542	0.04%
WHSMTRRWYWCG	532	0.04%
WTIYVRTCEWCG	529	0.04%
WDIYVSRWIHWCG	519	0.04%
WTNYIKSCLWGPDCG	503	0.04%
WVMTSIACG	503	0.04%
WRFYIYHCMKDRCG	494	0.04%
WSVSQTYGWYWCG	487	0.04%
WTNAIRYCEWNCG	481	0.04%
WTAYIHTCCWTCG	481	0.04%
WILALRYKKYCG	477	0.04%
WILRFSKRAFNYCG	474	0.04%
WTCILVHYNRYCG	473	0.04%
WSQRSVFRFYIYCG	469	0.04%
WLVFRHYNRHRCG	465	0.04%
WVLYDNSISWYCG	460	0.04%
WNSYLRPCNWCG	460	0.04%
WTMYMRACLWKCG	455	0.04%
WNELKRYPWYWCG	429	0.03%
WNNLYRPYNWYWCG	414	0.03%
WWKYLKFLNNMCG	414	0.03%
WTSYIRACHWRCG	397	0.03%
WTRYILTCRWCG	396	0.03%
WNWVLIRYGLRKCG	390	0.03%
WTEFIRTCLCNHCG	384	0.03%
WLTCIQILKHIYCG	383	0.03%
WTQYITVCNWCG	383	0.03%
WTMYMRVCSWKCG	382	0.03%
WISRYQWKFLCG	379	0.03%
WTQYIRSCLWSCG	378	0.03%
WRFYIFTCMKACG	377	0.03%
WCGKYNHGWYWCG	374	0.03%
WKVSFLPMFRLGCG	373	0.03%
WTQYIKSCIWCG	372	0.03%
WNWVLIRYVLKKCG	361	0.03%
WTRYITSCVWNLCG	360	0.03%
WTQFMPVFKYQFCG	359	0.03%
WTRYIKPCTYLKCG	358	0.03%
WVKFGLSTCLWNCG	357	0.03%
WTKFIRTCLWNHCG	356	0.03%
WTTYIKSCTWTCG	349	0.03%
WTCVRIRKLIYCG	346	0.03%
WTRYIRNCLWKNCG	345	0.03%
WNRSYNWKWYWCG	337	0.03%
WSYSARRYSCSKCG	331	0.03%
WVFRMNNRTNLHCG	329	0.03%
WDLYVSNYVHWCG	328	0.03%
WTVYIRRCEWICG	328	0.03%
WNHSYNLGFYWCG	320	0.03%
WIVSMCMQYCG	315	0.02%
WTIRFRPCDWCG	311	0.02%
WSSHYVRHRNRNCG	310	0.02%
WMWFLHRNRNNCG	307	0.02%
WFRLFVYANRFCG	305	0.02%
WVILNSKWLQYCG	302	0.02%
WTYSCFLNKIKCG	301	0.02%
WRVYWLKCYDYCG	298	0.02%
WNRYIHWELMCG	292	0.02%
WDIRISYGWYWCG	289	0.02%
WTMYLPQCTWSMCG	287	0.02%
WTLYIRQCSWTRCG	286	0.02%
WHFYILPAYKKCCG	286	0.02%
WTIYMKLCMWNVCG	285	0.02%
WMSVPPLWTSWYLR	285	0.02%
WNWVLIHYGLKKCG	282	0.02%
WTKYITPCRYLPKCG	281	0.02%
WIPGLRNKKYCG	281	0.02%
WTLSLRPCSWNCG	280	0.02%
WSTSFFPLFHYCG	279	0.02%
WNWVLIRYCLKKCG	277	0.02%
WTDYISTCTWMSDCG	277	0.02%
WNMYKRMLFYWCG	276	0.02%
WNNVWILHRNRCG	275	0.02%
WATTYFPFRYCG	274	0.02%
WSNFRHWNRVCG	272	0.02%
WTLYMRTCDWNCG	266	0.02%
WTCITVLKHVFCG	261	0.02%
WFIRVRLVFCG	258	0.02%
WVGYVYVRHRNRCG	257	0.02%
WTMYIASCNWINCG	254	0.02%
WFLRFGLVGICG	252	0.02%
WTVFIQFCEWNCG	250	0.02%
WGRTPMYQWYWCG	250	0.02%
WRRLIYYICG	249	0.02%
WSFTFTPCNWNRCG	249	0.02%
WAYISAQGRFINCG	249	0.02%
WSRLFQPCLWCG	247	0.02%
WVSIRNRNWLCG	246	0.02%
WTQYIKNCLWKNCG	246	0.02%
WCRCIVCG	245	0.02%
WWYIRIRHINRCG	243	0.02%
WESSGKWYRYCG	243	0.02%
WTLRGKWWRFCG	243	0.02%
WNIYIKPCGWKKCG	240	0.02%
WTYYMKVCTWDCG	239	0.02%
WPYDNFVMLLSCG	237	0.02%
WTRWMKYCLWHCG	235	0.02%
WNWVLIRYGLKKCC	235	0.02%
WNWVLIRYGLKRCG	234	0.02%
WALCQYARNRKLCG	233	0.02%
WNWVLIRYGLKKCV	233	0.02%
WTDYMRYCMWCG	232	0.02%
WCKKTLKSCG	231	0.02%
WSLWRHYNRYCG	230	0.02%
WPYKGMNRHLIFLCG	229	0.02%
WNLTYSYRWYWCG	225	0.02%
WVRVFRFTHAFCG	224	0.02%
WGYYNWSFLQCG	222	0.02%
WVQRMKFKFYIYCG	221	0.02%
WTRYIYRCTWYCG	221	0.02%
WYSVPSNFRAYICG	220	0.02%
WRWNEPKYGRYWCG	219	0.02%
WTMYIHWHSICG	219	0.02%
WTFAMRYCNWKCG	219	0.02%
WTRYIKNCLCKNCG	218	0.02%
WTEFIRTCLLNHCG	216	0.02%
WRVYWLQCMNCG	214	0.02%
WRVCYISWSTYLCG	213	0.02%
WNWVLIRYGPKKCG	212	0.02%
WTRYIKNCLWRNCG	210	0.02%
WATAYFPFRYCG	208	0.02%
WNRYIQVCSWSCG	206	0.02%
WTEFIRTCLWNHCV	205	0.02%
WDLKSCVSLRMRKCG	205	0.02%
WTKWMRTCLWHCG	204	0.02%
WNASYKMFANLYWCG	204	0.02%
WTEFIRTCLWNHCC	203	0.02%
WTAYIRRCEWMCG	202	0.02%
WRSILTCG	198	0.02%
WNWLRQHNWYWCG	197	0.02%
WTRYIRRCIWWCG	195	0.02%
WMKDSRNYGWYWCG	195	0.02%
WSVRYFPMFRICG	193	0.02%
WNEYMKTCTWRLVR	192	0.02%
WTEFIRTCLWSHCG	190	0.02%
WRWRFYIYANTYCG	189	0.02%
WNWVLIRYGLKNCG	189	0.02%
WTLFMRHCEWDYCG	185	0.01%
WNWVLIRYGLNKCG	185	0.01%
WNWVLIRYGLKKCS	184	0.01%
WTRYIKYCMWLEECG	183	0.01%
WTVYIRSCNWQCG	183	0.01%
WIISSFDGYCG	181	0.01%
WTAYMKRCLWRCG	180	0.01%
WTLWIRRCMWYCG	179	0.01%
WTEYIKACLYQCG	178	0.01%
WTRYIKNCLWKNCC	178	0.01%
WSTIFTPRFNYCG	177	0.01%
WTRYIKSCLWKNCG	177	0.01%
WTRYIKNCLWKSCG	176	0.01%
WTVVVSRYIYWCG	174	0.01%
WNWVLIRYGLKKCD	173	0.01%
WDGISGPRMFYWCG	173	0.01%
WTEFIRTCLWNHCS	173	0.01%
WWCMTFSQCCG	173	0.01%
WTGFIRTCLWNHCG	172	0.01%
WSQKKPRYTWYWCG	169	0.01%
WTMFMRRCTWDKCG	169	0.01%
WTRYIRTCHCVCG	169	0.01%
WTVYIRRCECMCG	168	0.01%
WTRYIKNCLWKNCV	163	0.01%
WTIYMRFRCQCWICG	162	0.01%
WVYRANNRHSLSCG	162	0.01%
WGMWMFSKTRYCG	161	0.01%
WNQFKNFGWYWCG	159	0.01%
WTEFIRTCLRNHCG	158	0.01%
WMFCMNRFRNCG	156	0.01%
WRFFIYACRNRGCG	155	0.01%
WSWCILRSLNSCG	154	0.01%
WRTCDWSCG	154	0.01%
WNKFIRTCRWICG	154	0.01%
WSWRFYIFENIKCG	153	0.01%
WTLYMRTCDCSCG	153	0.01%
WVFRKTLRINCG	152	0.01%
WTEFIRTCLWNHCD	152	0.01%
WNWVLIRYGLKKRG	151	0.01%
WTIYIRQCNCCG	151	0.01%
WTEFIRTCHWNHCG	149	0.01%
WRVYWLKCRTTVCG	148	0.01%
WTVYIRRCKWMCG	147	0.01%
WTEFIRTCLWTHCG	146	0.01%
WTLYMRTCDWGCG	146	0.01%
WRKYCWTFLKIVCG	145	0.01%
WSLKNKMYSWYWCG	144	0.01%
WTRYIKNCLLKNCG	144	0.01%
WRYTYDDLYSDVYLEGCG	142	0.01%
WTVYIKRCEWMCG	141	0.01%
WTEFIRTCLWKHCG	140	0.01%
WTVYIIQCNWRSCG	140	0.01%
WTELIRTCLWNHCG	139	0.01%
WTSYIRTCTWITCG	139	0.01%
WWLNLRHRNRNCG	138	0.01%
WTRYLIPCDWNSCG	138	0.01%
WTVYIKSCLWCG	138	0.01%
WTNYVMPCLWCG	137	0.01%
WTKFMQFCMWACG	137	0.01%
WTCISVRYQTYCG	136	0.01%
WTRFIKRCLWHCG	135	0.01%
WTRFMRHCDWCG	133	0.01%
WIIYMASWNRQCG	132	0.01%
WTKYISVCHWAMCG	131	0.01%
WKRSKREINLKRCG	130	0.01%
WRWRFYIYSKTYCG	130	0.01%
WDSYANYHWYWCG	129	0.01%
WILLLSRPQYCG	128	0.01%
WSLYIRTCHWVCG	128	0.01%
WRSINWPLRNCG	128	0.01%
WYLVRHPNRSCG	127	0.01%
WTEFIRTCLWNHFG	127	0.01%
WVVRNNIVHWACG	126	0.01%
WPMNFRGLLCG	126	0.01%
WTEFIRTCPWNHCG	126	0.01%
WTVYIRRCELMCG	125	0.01%
WRWRFYIYAKTYFG	125	0.01%
WTTYMRVCLWKCG	124	0.01%
WNWALIRYGLKKCG	123	0.01%
WDCYKIVYSTRYLCG	122	0.01%
WTVYIRRCEWMRG	122	0.01%
WTRYIKNCLWKDCG	121	0.01%
WVRIVICDCG	120	0.01%
WTRYIKNCLRKNCG	119	0.01%
WRVYWLRCHVCG	119	0.01%
WTVYIRRCEWKCG	117	0.01%
WDPNGNWGWYWCG	117	0.01%
WTRYIRTCIWTCG	116	0.01%
WTVYIRRCEWTCG	115	0.01%
WTEFIHTCLWNHCG	115	0.01%
WTHTMRVCEWNFCG	115	0.01%
WTLFIRSCEWCG	115	0.01%
WHGKNSFNWYWCG	114	0.01%
WPVFRGIGCCYCG	114	0.01%
WTMYMRFCQWGIACG	113	0.01%
WTEFIRACLWNHCG	113	0.01%
WNRVLIRYGLKKCG	113	0.01%
WRYKWLHGVKKVCG	113	0.01%
WTMYIRRCEWMCG	112	0.01%
WNWVPIRYGLKKCG	112	0.01%
WSMQRGPMVWYWCG	112	0.01%
WTVYIRRCERMCG	112	0.01%
WLVRYFPFKYCG	112	0.01%
WNWVLIRYGLKECG	112	0.01%
WCTTYFPKFIYCG	112	0.01%
WSLYIRTCQWNAG	111	0.01%
WKYCQYFWRMKYYCG	111	0.01%
WTESIRTCLWNHCG	111	0.01%
WNQYIRPCVWCG	111	0.01%
WVLKFARNYYLYCG	111	0.01%
WIVLTFDKNVYVCG	110	0.01%
WRYTGWRSKYCG	110	0.01%
WTCIIIRYVLYCG	110	0.01%
WNKYWSHKWYWCG	110	0.01%
WLLYRHHNRIKCG	110	0.01%
WKITGKWIQWCG	109	0.01%
WSRYIKNCLWKNCG	109	0.01%
WRYRHPNRNLSCG	109	0.01%
WTRVMRPCKWKLCG	109	0.01%
WNNVVTFGFYWCG	108	0.01%
WFWSKKSNWNKICG	107	0.01%
WTKYIRSCLWSCG	107	0.01%
WTLYMRTCDLSCG	105	0.01%
WRFYIYSCVRSCG	105	0.01%
WTRYIRTCHLVCG	104	0.01%
WDSQGTFGWYWCG	104	0.01%
WTEFIRTCLWDHCG	104	0.01%
WTRYIKNCLWKNCD	104	0.01%
WTKYIRACRYIICG	103	0.01%
WNWVLTRYGLKKCG	102	0.01%
WSKRFRPCNWCG	102	0.01%
WTEFIRTCLWNHRG	102	0.01%
WTEFIRTFLWNHCG	102	0.01%
WRVYWLICTSKCG	102	0.01%
WNWVLIRYGQKKCG	102	0.01%
WYTVPNNLRHYVCG	101	0.01%
WILRFARSSSLYCG	101	0.01%
WPLWRHPNRHSDCG	101	0.01%
WTMYMRVCLCKCG	100	0.01%
WTLRFRPCVWKCG	99	0.01%
WSIRRRVLGVWCG	98	0.01%
WSWVLIRYGLKKCG	98	0.01%
WLLYRHYNRNHVCG	98	0.01%
WTEFTRTCLWNHCG	98	0.01%
WICYLHWSKYLCG	97	0.01%
WTLYMRTCNWSCG	97	0.01%
WCTYLKRMYWYKSCG	97	0.01%
WSGKTKMFYYWCG	97	0.01%
WYMRVCLWKCG	97	0.01%
WTRYIKNFLWKNCG	97	0.01%
WPYDFNASLLSCG	95	0.01%
WTRYIKNCLWENCG	95	0.01%
WTIYIRQCNLCG	95	0.01%
WTRYIKNCLWKNCS	95	0.01%
WCQLDGVYCG	94	0.01%
WSMHNFITCMCCG	94	0.01%
WMYGCTPRHLCG	93	0.01%
WTLFMMPCNWSTCG	93	0.01%
WDTMLEWWYNTCG	92	0.01%
WNLYVCIMDYCG	92	0.01%
WNWVLIRYGLKKYG	92	0.01%
WSKYMWRYKLSNCG	92	0.01%
WNSYLRPCVWYCG	91	0.01%
WTIYVEPCNWRNNCG	91	0.01%
WCQTLITSWVYCG	91	0.01%
WVQRFTFTHIYCG	91	0.01%
WNATCIRVRKQYYCG	90	0.01%
WPMVKCWKYHSWICG	90	0.01%
WNSPSNHGWYWCG	89	0.01%
WGEKTTYPWYWCG	89	0.01%
WTVYIRRCEWMCS	89	0.01%
WSLYIRTCQWNAA	89	0.01%
WTYYVRTCTWCG	88	0.01%
WAVRFFPKFTYCG	88	0.01%
WTTYIRSCLWSCG	88	0.01%
WVMDITNKINWVCG	88	0.01%
WTVYIRRCEWMCD	87	0.01%
WDSRFSMGFYWCG	87	0.01%
WTEFIRTCLWNQCG	86	0.01%
WSLYIRTCQWKCG	86	0.01%
WNLYLKPCRWNHCG	86	0.01%
WLSLVCDCG	86	0.01%
WAEFIRTCLWNHCG	85	0.01%
WTSYITFCIWNCG	85	0.01%
WTNYIHTCYWYCG	85	0.01%
WLLRIRKMAFMYGCG	85	0.01%
WTRYISACLWLR	84	0.01%
WTRYIKNCLWKNRG	84	0.01%
WSQYIQPCLWKRCG	84	0.01%
WTRYIKNCLWKNFG	84	0.01%
WTIYIKSCSWSNCG	83	0.01%
WTEFIRTRLWNHCG	83	0.01%
WVFRKHLKNRCG	83	0.01%
WNMRFKVHHWYWCG	82	0.01%
WTRYLTWCHWNCG	82	0.01%
WNDYMSHNWYWCG	82	0.01%
WTLYIMKCMWQKCG	82	0.01%
WTVYIKNCLCCG	82	0.01%
WMSVPPLWTSWYLG	81	0.01%
WSFYMHTCLWCG	81	0.01%
WCIGLRYVCG	81	0.01%
WNWVLIRYGLEKCG	81	0.01%
WTEFIRTCLWNYCG	81	0.01%
WTKSFWPCNWCG	80	0.01%
WVYRFNFTHKFCG	80	0.01%
WTEFIRTCLWNHYG	80	0.01%
WTIYIRRCNWCG	80	0.01%
WTVYIRRCEWMCV	80	0.01%
WCIYCSHLRIYLSCG	79	0.01%
WSYVNAFWRNCG	79	0.01%
WWSDKLMDYVWICG	78	0.01%
WSLYIRTCLWNHCG	78	0.01%
WNWVLVRYGLKKCG	78	0.01%
WCIRVTRLMFCG	78	0.01%
WDMTYRYPWYWCG	78	0.01%
WDWVLIRYGLKKCG	78	0.01%
WTVYIMKCSWNCG	77	0.01%
WTVYMRVCLWKCG	77	0.01%
WTVRFFPKFMYCG	77	0.01%
WTIYMRRCEWCG	77	0.01%
WNVYVKWCTWCG	77	0.01%
WITNPYLMDCG	77	0.01%
WRWRFYIYSNTYCG	76	0.01%
WSSIFRKFNRKCG	76	0.01%
WRYKSMNSIRCG	76	0.01%
WLYYIQIDDYCG	76	0.01%
WRFFIYSCRVLCG	76	0.01%
WPSYVLKGQLCG	76	0.01%
WTRYIRTCIWMCG	76	0.01%
WTLYIRTCDWSCG	76	0.01%
WCRFRHRNRSCG	76	0.01%
WAVRFFPKFIYCG	76	0.01%
WNIYVKRCLWCG	75	0.01%
WTLYMRTCDRSCG	75	0.01%
WNWILIRYGLKKCG	74	0.01%
WTVYVRRCEWMCG	74	0.01%
WTAFIHSCQWNCG	74	0.01%
WRFMWTVYFKRCG	74	0.01%
WDGISGPWMFYWCG	74	0.01%
WICTYTNCG	73	0.01%
WTRYIRACIYNLCG	73	0.01%
WTEYIRTCLWNHCG	73	0.01%
WWHYGQYMVKKCG	73	0.01%
WSRMRHYNRYGCG	72	0.01%
WSFHMKPCTWCG	72	0.01%
WSLYIRRCEWMCG	72	0.01%
WVTCILVRKRKFCG	72	0.01%
WNCVLIRYGLKKCG	72	0.01%
WSLSMKPCTWNCG	71	0.01%
WILRFAKASSSYCG	71	0.01%
WTEFILTCLWNHCG	71	0.01%
WTRYIKNCLWTNCG	71	0.01%
WTLRIKPCTWNCG	71	0.01%
WVVANDRISWDCG	70	0.01%
WKNSKVYLYLRGVCG	70	0.01%
WTKYIRACRYTICG	70	0.01%
WTVYIHFCSWSCG	70	0.01%
WTTYIMRCMWCG	70	0.01%
WTRYIWSCDWCG	70	0.01%
WTVYIRRCGWMCG	70	0.01%
WTMYMRVCLLKCG	69	0.01%
WHCKHNRYYNCG	69	0.01%
WTVYIMRCEWMCG	69	0.01%
WTLYMRTCDWRCG	69	0.01%
WTMYMRVCLWKCS	69	0.01%
WSSFFRPCNWTYCG	69	0.01%
WATWYRHRNRYCG	69	0.01%
WNLYIKNCLWNCG	69	0.01%
WCWCAFSRTYYWCG	68	0.01%
WTRYIHSCAWCG	68	0.01%
WSFQSSSLRKIDCG	68	0.01%
WDIKYQYGVKKCG	68	0.01%
WTWYIKNCLWKNCG	67	0.01%
WNWVLILYGLKKCG	67	0.01%
WVRFVPKFQLCG	67	0.01%
WTIYVKSCNWCCG	67	0.01%
WTEFVRTCLWNHCG	66	0.01%
WTVYMKTCTWRWCG	66	0.01%
WTLYMRTCGWSCG	66	0.01%
WEPIKPMTWHYCG	66	0.01%
WTTFYPKFRYVNCG	66	0.01%
WHVYFLHKCCMCG	66	0.01%
WTRYIKNRLWKNCG	66	0.01%
WKSWFWLKNSCG	66	0.01%
WPTRYFPFAYCG	66	0.01%
WTAFIKQCLWKCG	65	0.01%
WTRYIRTCTWICG	65	0.01%
WTRYIRACRYMICG	65	0.01%
WTVYIRHCEWMCG	65	0.01%
WTLYIRACTYCG	64	0.01%
WSLYIRTCDWSCG	64	0.01%
WTMYMRVCLWRCG	64	0.01%
WARYIKNCLWKNCG	64	0.01%
WTQYIRNCECICG	64	0.01%
WTRYIKNCLWKYCG	63	0.01%
WTKYIRACRYMTCG	63	0.01%
WRFSLHGIKNQRCG	63	0.01%
WTVYIRRCEWVCG	62	0.01%
WSLGAKRYNRCG	62	0.01%
WLYVYRYNYSFACG	62	0.01%
WTVYIKNCLWKNCG	62	0.01%
WNRYFSWQLHFCG	62	0.01%
WNWVLIRYGLKKFG	62	0.01%
WNWVLIRYGLKKSG	62	0.01%
WTRYIRTCHWMCG	62	0.01%
WTMYMRVCLWKCV	62	0.01%
WVTYMPKFRICG	61	0.01%
WDFRTSYHWYWCG	61	0.01%
WTMFYPKFMYVNCG	61	0.01%
WTRYIKNCPWKNCG	61	0.01%
WNSLKRMRFYWCG	60	0.01%
WYSTRFNVYYLNCG	60	0.01%
WTAFIKRCLCKCG	60	0.01%
WTPYIKSCQWSCG	60	0.01%
WTAFIKRCLLKCG	60	0.01%
WTRYIRNCEWICG	60	0.01%
WTLYMRTCDWSCD	60	0.01%
WNWVLIRHGLKKCG	60	0.01%
WSLFLHPCTWKTKCG	60	0.01%
WPYIRHRNRKPTCG	59	0.01%
WTLYMRACDWSCG	59	0.01%
WSSGAAQYKWYWCG	59	0.01%
WTAFIHTCQWNCG	59	0.01%
WNEFIRTCLWNHCG	59	0.01%
WTVFYPKFRYVNCG	59	0.01%
WRAYIYWSNYLCG	59	0.01%
WTVYIRRCEWLCG	59	0.01%
WFYWYRIRHLNRHCG	58	0.00%
WTRYTKNCLWKNCG	58	0.00%
WTIYMRVCLWKCG	58	0.00%
WTPKGWRLMNVCG	58	0.00%
WTIYVSTCRWCG	58	0.00%
WTEYITSCRWICG	58	0.00%
WTRYIKNCLWKKCG	58	0.00%
WNKFIRTCQWICG	58	0.00%
WTLYIRRCHWNCG	58	0.00%
WNGTMYRLCG	57	0.00%
WAYFDSYFRLGLR	57	0.00%
WWCYRTDYYLCG	57	0.00%
WTKYFQVCNWHCG	57	0.00%
WSIWRRVLGVWCG	57	0.00%
WTLYMRTCDWSCV	57	0.00%
WWYWKHYNRMCG	57	0.00%
WTRYIKNCLWNNCG	57	0.00%
WTLYICPATWSCG	57	0.00%
WTSYMRTCDWSCG	56	0.00%
WTKYIRACRYMICC	56	0.00%
WTKYLKTCCWGCG	56	0.00%
WSVYVSIYVKWCG	56	0.00%
WHENRNKRWYWCG	56	0.00%
WNWVLICYGLKKCG	56	0.00%
WTKYIRACRYMIFG	56	0.00%
WTVAIRTCVWNCG	56	0.00%
WTVYIRRCVWMCG	56	0.00%
WTTYIRQCNWCG	56	0.00%
WTKYMRVCLWKCG	55	0.00%
WRYLHWVKYWCG	55	0.00%
WNIYMQVCRWCG	55	0.00%
WICRLCYKYRCCG	55	0.00%
WTVYIRRCEWMCC	55	0.00%
WHVTHGAKRWYWCG	55	0.00%
WTRYIKDCLWKNCG	55	0.00%
WTYYMRACMWGCG	55	0.00%
WMFAHYTWASSCG	55	0.00%
WTIYMYWRCGCG	54	0.00%
WSEFIRTCLWNHCG	54	0.00%
WTIYIRQCDWCG	54	0.00%
WTAYVKVCNWMCG	54	0.00%
WTEFIRTSLWNHCG	54	0.00%
WSLYIRTCLWKNCG	54	0.00%
WTSYLHPCHWCG	54	0.00%
WASYRHHNRHCCG	54	0.00%
WSTVFKPCNWNCG	53	0.00%
WTWYIRSCLWSCG	53	0.00%
WTMYMRVCLWNCG	53	0.00%
WNSNNRYNWYWCG	53	0.00%
WMCTYKRSGNWYCG	53	0.00%
WCCVMMHLQVCG	53	0.00%
WTVYISKCTWRCG	53	0.00%
WTMYITSCNWINCG	53	0.00%
WTRYIRTCHWLCG	53	0.00%
WTFFHWKAYIYRCG	53	0.00%
WALRGHWWTFCG	53	0.00%
WWSIKYNRYYLICG	53	0.00%
WSSQFSVSRLCG	52	0.00%
WTTYIRMCTWKDAG	52	0.00%
WKTGDSYGWYWCG	52	0.00%
WTRHIKNCLWKNCG	52	0.00%
WTRYVKNCLWKNCG	52	0.00%
WTMYTRVCLWKCG	51	0.00%
WGTYPVYDWYWCG	51	0.00%
WTNYIQQCKWNYCG	51	0.00%
WTRYIKNCQWKNCG	51	0.00%
WLCKHDIRWKHCG	51	0.00%
WTMYMRVCLWKRG	51	0.00%
WVMRHANRNANNCG	51	0.00%
WTIYVKTCTWRWCG	50	0.00%
WSSYLKPCHCKCG	50	0.00%
WTEYIRRCEWMCG	50	0.00%
WTLYMRTCDWSCS	50	0.00%
WLAFRGIGCCYCG	50	0.00%
WSRYIRTCHWVCG	50	0.00%
WEKLYFLGSWKCG	50	0.00%
WNWVLIRCGLKKCG	50	0.00%
WNWFLIRYGLKKCG	50	0.00%
WDRMVHYNWYWCG	50	0.00%
WPARYYRLRHYNRCG	49	0.00%
WNWVLIRYGMKKCG	49	0.00%
WNGYIRTCDWTMCG	49	0.00%
WFRSFAIRGCG	49	0.00%
WTEFIRTCLWYHCG	49	0.00%
WMYVYYHGHCIYCG	49	0.00%
WTEFIRTCLWNHSG	49	0.00%
WNDSTSYGWYWCG	49	0.00%
WNVFIKVCMWSCG	49	0.00%
WTLYMRTCDWSRG	49	0.00%
WKLYVCLYNWHCG	49	0.00%
WTIYIKSCSCLNCG	49	0.00%
WTRYIRTCHWACG	49	0.00%
WNLYVRTCKWRNCG	48	0.00%
WSLSAYRYNKRNCG	48	0.00%
WNWVLIRNGLKKCG	48	0.00%
WSRYMKTCTWCG	48	0.00%
WTQYIRNCEWMCG	48	0.00%
WVVHGLHPCTWCG	48	0.00%
WLDMSVLCSKYRCG	47	0.00%
WTVYIRRREWMCG	47	0.00%
WTIKYRWRFYIYCG	47	0.00%
WTRYIENCLWKNCG	47	0.00%
WLCKHNLSTSCG	47	0.00%
WTIFYPKFRYVNCG	47	0.00%
WLRPKSWRTFCG	47	0.00%
WSLYIRTCQWMCG	47	0.00%
WKLYICRESFCG	47	0.00%
WSYSNRMFNWYWCG	47	0.00%
WALYMRTCDWSCG	47	0.00%
WTVYIRQCNWCG	46	0.00%
WGLHGKWMQFCG	46	0.00%
WLVFRGLGCCYCG	46	0.00%
WRFYIYECSCCG	46	0.00%
WFWSSKHKWSLVCG	46	0.00%
WNDLTNYGWYWCG	46	0.00%
WRRQYPKFWMMFVCG	46	0.00%
WSLYMRTCDWSCG	46	0.00%
WTRYIRTCHWVRG	46	0.00%
WVIYMPRFRMCG	46	0.00%
WTMFYPKFSYVNCG	46	0.00%
WTLYIRRCHCKCG	46	0.00%
WAVYIRRCEWMCG	46	0.00%
WTMYMRVCFWKCG	46	0.00%
WTEFIRSCLWNHCG	46	0.00%
WTVHIRRCEWMCG	45	0.00%
WSLYIRTCQCNWCG	45	0.00%
WTRYIRTCLWNHCG	45	0.00%
WTMYMHVCLWKCG	45	0.00%
WTRYIRTCICICG	45	0.00%
WTRYIRTCHWVCD	45	0.00%
WTIYIRQCNWCV	45	0.00%
WTEFIRTCLLNHCV	45	0.00%
WWCRTSTYYKCG	45	0.00%
WNLVLIRYGLKKCG	45	0.00%
WTVYIRRCDWMCG	45	0.00%
WGSVSNYNWYWCG	44	0.00%
WTIYIRQCNWCS	44	0.00%
WNDLKKLYNWYWCG	44	0.00%
WFQSFVIRGCG	44	0.00%
WTMYMRVCLWKCC	44	0.00%
WTLYTRTCDWSCG	44	0.00%
WTKYIRACRYMVCG	44	0.00%
WTLYMRTCYWSCG	44	0.00%
WRVYWLACTSIYCG	44	0.00%
WTLYMRTCDWSCC	44	0.00%
WPLYIYAKWYQKVCG	44	0.00%
WSVYIRRCEWMCG	44	0.00%
WNWVLIRYSLKKCG	44	0.00%
WTLYMGTCDWSCG	43	0.00%
WTMYMRVCLRKCG	43	0.00%
WTKYVKHCEWLWCG	43	0.00%
WSLYIRTCQWNCG	43	0.00%
WWYKYLKLGNKCG	43	0.00%
WTAFIKRCLWNCG	43	0.00%
WTYYMKNCFWNCG	43	0.00%
WTEFIRTYLWNHCG	43	0.00%
WTAFINRCLWKCG	43	0.00%
WTMYMRVCLWTCG	43	0.00%
WTMHMRVCLWKCG	42	0.00%
WTAFIKRCLWRCG	42	0.00%
WTVYIRNCLWCG	42	0.00%
WTVYIRRCEWMYG	42	0.00%
WTLYMRTCVWSCG	42	0.00%
WLYWNSLVNDLCG	42	0.00%
WVIFEPFFKVCG	42	0.00%
WMRYIKNCLWKNCG	42	0.00%
WLTEYFPFKYCG	42	0.00%
WTVYIGRCEWMCG	42	0.00%
WTMFYPKFRYANCG	42	0.00%
WTRYIRTCHWVCS	42	0.00%
WTLYIRQCHWKCG	41	0.00%
WTVYISRCEWMCG	41	0.00%
WMCHTKSKNWCG	41	0.00%
WTVFIRTCLWNHCG	41	0.00%
WWMLHFNRRLKKCG	41	0.00%
WTRYIRTCILICG	41	0.00%
WFVSRYVHWSCG	41	0.00%
WTQYIRNCEWTCG	41	0.00%
WYRILHPNRIVCG	41	0.00%
WDAKNHYVWYWCG	41	0.00%
WTRYIRSCDWCG	41	0.00%
WTVYTRRCEWMCG	41	0.00%
WSTVLIIHSLRCG	41	0.00%
WTLYIRRCEWMCG	40	0.00%
WTIYIRQCSWCG	40	0.00%
WTQYIRNCEWICS	40	0.00%
WTRCIKNCLWKNCG	40	0.00%
WTTYIRMCTWNHCG	40	0.00%
WRWRFYIYANTYFG	40	0.00%
WNEYMKTCTWRLVG	40	0.00%
WTKWILTCIWNNCG	40	0.00%
WTVYIRSCLWSCG	40	0.00%
WTTYIRSCLWYCG	40	0.00%
WTRYIKNCLWKNYG	40	0.00%
WILRLSPNSWRYCG	40	0.00%
WTRYIRTCHRVCG	40	0.00%
WTKYIRACRYMICS	40	0.00%
WVMYDNSVQWICG	40	0.00%
WRLYICIVNAVNCG	40	0.00%
WTLYMRTCDWICG	39	0.00%
WTEFIRTCLWNNCG	39	0.00%
WTKWMRYCIWACG	39	0.00%
WTKYIRACRYMICD	39	0.00%
WTFYMRTCTWSLCG	39	0.00%
WFYPKFRYVNCG	39	0.00%
WTIFVQQCNWKRCG	39	0.00%
WLRYPHTYTGVCG	39	0.00%
WSKYIQPCLWKRCG	39	0.00%
WLIFMKQWIRSCG	39	0.00%
WSYVHFCG	39	0.00%
WTMYIRVCLWKCG	38	0.00%
WLIFMKQWNRNCG	38	0.00%
WSWSHPIGKWYWCG	38	0.00%
WITKPYSMDCG	38	0.00%
WTRYIRACSCSPNCG	38	0.00%
WTLYIRRCHLKCG	38	0.00%
WIMRLQKNAQKYCG	38	0.00%
WMWLRHRNRSRNCG	38	0.00%
WLHRHTNRFRVNCG	38	0.00%
WTFYICPTSWNVSCG	38	0.00%
WTMYMRVCLWKCD	38	0.00%
WLVLVCGCG	38	0.00%
WWKYLKFLNNTCG	38	0.00%
WTYYMRACVWELR	38	0.00%
WAMYMRVCLWKCG	38	0.00%
WITKPCLMDCG	38	0.00%
WTLYMRVCLWKCG	38	0.00%
WNLYVCVRDRYCG	38	0.00%
WSRYLKPCIWCG	38	0.00%
WGTVPNYNWYWCG	37	0.00%
WTRYMQTCKWICG	37	0.00%
WKFCTLWWTVRCG	37	0.00%
WTVYIKNCLLCG	37	0.00%
WTIYIHQCNWCG	37	0.00%
WMCLLLKRNRNCG	37	0.00%
WVLKFSLKSYIYCG	37	0.00%
WTQYIRNCEWICV	37	0.00%
WTEFICTCLWNHCG	37	0.00%
WTQYIRNCELICG	37	0.00%
WKWVLIRYGLKKCG	37	0.00%
WANRSRTWPLFNRCG	37	0.00%
WTRYTRTCHWVCG	37	0.00%
WTMYMRTCDWSCG	37	0.00%
WTMYMNVCRWCG	37	0.00%
WTIYIRQCNWCC	37	0.00%
WTRYIRACSWSLNCG	37	0.00%
WWFLHRNRNNCG	37	0.00%
WVRYLPKFLLCG	37	0.00%
WNWVLIRYDLKKCG	37	0.00%
WITKPYLKDCG	37	0.00%
WSSYLKPCHLKCG	37	0.00%
WTLYMRTRDWSCG	36	0.00%
WYGHHRSIYLCG	36	0.00%
WTRYIRSCIWICG	36	0.00%
WFLLRFVCGVCG	36	0.00%
WAVRFFPKFVYCG	36	0.00%
WTVYIRLCEWMCG	36	0.00%
WFCNTKHNVKKYCG	36	0.00%
WTLYMKTCDWSCG	36	0.00%
WVLRFSFTHSFCG	36	0.00%
WTKFMRYCIWFCG	36	0.00%
WTRYIKNCLWMNCG	36	0.00%
WTTYIRMCTWKDAA	36	0.00%
WTTYIRMCTWKCG	36	0.00%
WTLYIKNCLWKNCG	36	0.00%
WKLYCCHLNTCG	36	0.00%
WSLYLKPCHWKCG	36	0.00%
WTHYIRTCHWVCG	35	0.00%
WTLYMRTCDWCCG	35	0.00%
WLRSRCKKNFCG	35	0.00%
WDSLHGRMPYYWCG	35	0.00%
WVYRFSFTHSFCG	35	0.00%
WSSASVYPWYWCG	35	0.00%
WLVFGSCG	35	0.00%
WFCSTTFAPFRYQCG	35	0.00%
WCCVMTHLRVCG	35	0.00%
WTWTCFRNKLCG	35	0.00%
WFVWRHMNRSYCG	35	0.00%
WSLYIRTCLWKRCG	35	0.00%
WTAFIRRCLWKCG	35	0.00%
WTHFEPRFMVCG	35	0.00%
WNSKYNWTFLCG	34	0.00%
WCCVMHHLAICG	34	0.00%
WTIYMKRCMWNVCG	34	0.00%
WWSEKFQYYFLDCG	34	0.00%
WRFYVYKCILKCG	34	0.00%
WNWVQIRYGLKKCG	34	0.00%
WVGKKYLSWHCG	34	0.00%
WNSSFSRNWYWCG	34	0.00%
WSIQFNYKWYWCG	34	0.00%
WTLYMRTCDWSFG	34	0.00%
WNWVLIRYGLKKCGSG	34	0.00%
WTIYIRQCNRCG	34	0.00%
WTRYIRTRHWVCG	34	0.00%
WTQSLSPCLWNNCG	34	0.00%
WFTIKDILSWDCG	34	0.00%
WTKYTRACRYMICG	34	0.00%
WTMYMRVCLWECG	34	0.00%
WTRYIRTCIWNCG	34	0.00%
WTRYIKNCLWKTCG	34	0.00%
WKYAKFLSIYGICG	34	0.00%
WTRYINNCLWKNCG	34	0.00%
WTMRYNWKFLCG	34	0.00%
WKLYRHHNRVCG	34	0.00%
WTLYMSTCDWSCG	34	0.00%
WKLYVCVQNIYCG	33	0.00%
WLWRHNNKNDLRCG	33	0.00%
WHVMHRMYNWYWCG	33	0.00%
WSFYLPVCTWNDCG	33	0.00%
WTRYIKNCLWNHCG	33	0.00%
WTRYIKNSLWKNCG	33	0.00%
WRFYIYRCIYYCG	33	0.00%
WPDKVCYRMWFLCG	33	0.00%
WTIYIRQCNWRG	33	0.00%
WKLYICIAQSHSCG	33	0.00%
WTRYIRTCHWVCV	33	0.00%
WNLYVCKTSFICG	33	0.00%
WNLYICVTFYSCG	33	0.00%
WRYVIYFNGHQRCG	33	0.00%
WLLWSQIRKAYKCG	33	0.00%
WTHYLTPCLWCG	33	0.00%
WTPWMKRCTWNCG	33	0.00%
WTLYVRTCDWSCG	33	0.00%
WRITSNWKYHSCG	33	0.00%
WSRAMRVCQWNTCG	32	0.00%
WTRYIRTCIWVCG	32	0.00%
WNKYVKFCAWKCCG	32	0.00%
WCKMELCG	32	0.00%
WGFVRTYNWYWCG	32	0.00%
WTKYIRACHYMICG	32	0.00%
WPWSKCWTSSDTCG	32	0.00%
WNFYMRTCDWRSSCG	32	0.00%
WIVYQVKNWRRFCG	32	0.00%
WQSYFYRRWYWCG	32	0.00%
WRIELRYVHYKIRCG	32	0.00%
WLCKHGNSHYLCG	32	0.00%
WTMFYPKFRYVNCD	32	0.00%
WMSNCKPFRSCG	32	0.00%
WTAFIKRCLWKRG	32	0.00%
WTIYIRQCNWCD	32	0.00%
WSLYIRTCQWKRCG	32	0.00%
WSQLFKPCHWSPTCG	32	0.00%
WTRYIRTFHWVCG	31	0.00%
WTRYIHTCHWVCG	31	0.00%
WWCRYRPYSSCG	31	0.00%
WTLYMRTCDWRSNCG	31	0.00%
WTIYIKSCSWLNCC	31	0.00%
WNLYMRTCDWRSNCG	31	0.00%
WTDSFWPCLWNCG	31	0.00%
WVICRRYRDYLICG	31	0.00%
WTVYIKNCSWCG	31	0.00%
WRVYWLSCWHDCG	31	0.00%
WDSRISYGWYWCG	31	0.00%
WLVFRGIVCCYCG	31	0.00%
WTRYIRTCHWECG	31	0.00%
WRVYWLTCSFCG	31	0.00%
WRHFLLKLCLKFRCG	31	0.00%
WTMYMRVCMWKCG	31	0.00%
WTYFLHRIVIYQNCG	31	0.00%
WFLWLHFNRHCKTCG	31	0.00%
WTRYIRACSWSPSCG	31	0.00%
WLCRTRSKKLHCG	31	0.00%
WSSYLKPCRWKCG	31	0.00%
WHGSYHLRFRDFVCG	31	0.00%
WSICRRVLGVWCG	30	0.00%
WRVYWLKCKTCG	30	0.00%
WLCKYKCYNCWCG	30	0.00%
WSCVYRHFNRTLLCG	30	0.00%
WGLHWRNMRKSNCG	30	0.00%
WKLFYCIYKFPNCG	30	0.00%
WTIYLSPCGWSCG	30	0.00%
WTEFIRTCHWVCG	30	0.00%
WTRYISACLWLG	30	0.00%
WTVYIRQCNWNSCG	30	0.00%
WRWRFYIYSKTYFG	30	0.00%
WRMNPAWIQYYNCG	30	0.00%
WTAYIRLCSWKQCG	30	0.00%
WTIYIKSCSWLSCG	30	0.00%
WSLYIKSCQWLCG	30	0.00%
WTEFIRTCLWNHCGSG	30	0.00%
WNWVLIRYGLKMCG	30	0.00%
WCRCIFMSCG	30	0.00%
WTKYLKVCAWNLCG	30	0.00%
WHVYWLNFRCKCG	29	0.00%
WAQYGKWWNWCG	29	0.00%
WSTLFHPCNWCG	29	0.00%
WTYYIRSCLWSCG	29	0.00%
WVVSRNVIHWFCG	29	0.00%
WTRYIKYCLWKNCG	29	0.00%
WVLDSDRVHWNCG	29	0.00%
WTMFYPKFRSVNCG	29	0.00%
WNNYMRVCLWCG	29	0.00%
WTVYIRRCEWMSG	29	0.00%
WTLHMRTCDWSCG	29	0.00%
WTRYIMNCLWKNCG	29	0.00%
WKLYICTNNIRCG	29	0.00%
WALCQFNRSRMLCG	29	0.00%
WSNFWWHSTYCG	29	0.00%
WVVYTPYFRICG	29	0.00%
WVSRHPNRTNSCG	29	0.00%
WGIHWKNAWNNKNCG	29	0.00%
WTRYIKNCLWKNSG	29	0.00%
WLPKKWSCAQGICG	29	0.00%
WSLYIRTCLWHCG	29	0.00%
WTRYIRACSWRPNCG	29	0.00%
WTVYIRRSEWMCG	29	0.00%
WTKYIRACRYVICG	29	0.00%
WLYVRHYNRKFNCG	29	0.00%
WLCKHNKIQCG	29	0.00%
WTVYIRRFEWMCG	29	0.00%
WTNVYLHANRCG	29	0.00%
WSLYIRTCQWVCG	29	0.00%
WSLYIRTCQWSCG	29	0.00%
WVYKRKIRNNCG	29	0.00%
WWCKVNNWLRCG	29	0.00%
WTVFIRRCEWMCG	29	0.00%
WTRYIRACNWSPNCG	29	0.00%
WKLYVCITEHCG	28	0.00%
WWSWSAFLSKCG	28	0.00%
WCHTKFLPIFKYCG	28	0.00%
WTQYIRNCEWVCG	28	0.00%
WGPRINYKWYWCG	28	0.00%
