## Supplementary material for "Selective binders of a cotranslational folding intermediate": Data S2

### Sheet: Summary
HDX-MS data summary
Dataset		1: RNC1-510	2: RNC1-510 + peptide A	3: RNC1-510 + peptide B	4: RNC1-510 + peptide C	5: 70S	6: native full-length β-gal
HDX reaction details		Following 10-fold dilution with labelling buffer: final D2O concentration=87.5%, pH=7.1 at 25 °C				undeuterated control only
HDX time course		10 s, 100 s, 3000 s
Back exchange (mean / IQR)		47% / 10%
Number of peptides		See individual figure tabs for construct specific peptide information
Sequence coverage
Average peptide length, redundancy
Peptide filtering parameters		0.05 minimum products/amino acid; 1 consecutive products
HDX undeuterated controls		3	0	0	0	1	1
Replicates per	10	2	2	2	2	0	0
	100	3	3	3	3	0	0
	3600	2	2	3	2	0	0
Repeatability		See individual figures and sheets for peptide-specific SD values				undeuterated control only
Significant differences		Δ > 0.5 Da
Stock concentration (µM)		5.5 µM	5.5 µM RNC + 16 µM peptide			5.5 µM	15 µM
Labeling buffer		10 mM HEPES-NaOH, pH 7.1, 30 mM KOAc, 12 mM Mg(OAc)2, 1 mM DTT, RiboLock RNase inhibitor, 97.2% D2O				undeuterated control only
Quench buffer		100 mM sodium phosphate, pH 1.4, 4 M guanidium hydrochloride, 10 mM TCEP, H2O

### Sheet: RNC+A_vs_RNC
				10 s			100 s			3000 s
Protein	Sequence	Start	End	Relative Uptake	Relative Uptake SD		Relative Uptake	Relative Uptake SD		Relative Uptake	Relative Uptake SD
beta-galactosidase	GPGSGSMTM	-6	2	-0.00182	0.090616		0.019245	0.1295		0.065996	0.071367
beta-galactosidase	TMITDSL	1	7	0.001471	0.067019		0.043623	0.081222		-0.032371	0.061896
beta-galactosidase	AVVLQRRDWENPGVTQL	8	24	-0.522378	0.184331		-0.411529	0.146931		-0.362017	0.097176
beta-galactosidase	VVLQRRDWENPGVTQL	9	24	-0.523766	0.152756		-0.797447	0.23979		-0.261199	0.147661
beta-galactosidase	QRRDWENPGVTQL	12	24	-0.477272	0.02356		-0.533916	0.062979		0.053626	0.043771
beta-galactosidase	NRLAAHPPFASWRNSEE	25	41	0.02375	0.066425		-0.058966	0.080447		-0.023832	0.037608
beta-galactosidase	NRLAAHPPFASWRNSEEARTDRPSQQL	25	51	-0.114396	0.072713		0.001557	0.064996		-0.410966	0.131925
beta-galactosidase	NRLAAHPPFASWRNSEEARTDRPSQQLRSLNGEWRF	25	60	-0.059049	0.129357		-0.124229	0.157129		-0.229315	0.246077
beta-galactosidase	ARTDRPSQQLRSLNGEWRF	42	60	0.048809	0.154473		-0.136326	0.147658		-0.350615	0.071218
beta-galactosidase	LRSLNGEWRF	51	60	-0.027129	0.156818		0.003936	0.120137		-0.085653	0.136138
beta-galactosidase	AWFPAPEAVPESW	61	73	0.088504	0.112499		-0.034189	0.081516		-0.031207	0.095511
beta-galactosidase	AWFPAPEAVPESWL	61	74	-0.025537	0.070426		-0.009377	0.073497		-0.017692	0.075159
beta-galactosidase	LECDLPEADT	74	83	-0.067773	0.031587		-0.024014	0.033316		-0.049864	0.020031
beta-galactosidase	ECDLPEADT	75	83	-0.045242	0.037594		-0.003337	0.044787		0.084091	0.064913
beta-galactosidase	TVVVPSNWQMHGYDAPIYT	83	101	-0.083173	0.072377		0.032772	0.056452		-0.203874	0.06048
beta-galactosidase	VVVPSNWQMHGYDAPIYT	84	101	-0.067692	0.216366		0.045438	0.200856		-0.033635	0.209631
beta-galactosidase	NVTYPITVNPPFVPTENPTGC	102	122	-0.136118	0.098965		-0.05837	0.138948		-0.104107	0.055132
beta-galactosidase	YSLTF	123	127	0.007142	0.021968		0.028052	0.039954		0.01229	0.030799
beta-galactosidase	FNVDESW	127	133	-0.014822	0.050418		0.094209	0.067017		-0.020341	0.045112
beta-galactosidase	NVDESW	128	133	0.08351	0.052036		0.060247	0.088338		-0.028198	0.070531
beta-galactosidase	LQEGQTRIIF	134	143	0.036191	0.088521		0.016117	0.064619		0.027283	0.104934
beta-galactosidase	LQEGQTRIIFDGVN	134	147	0.018324	0.117147		-0.128072	0.134188		-0.070836	0.126751
beta-galactosidase	SAFHLWCNGRWVGYGQD	148	164	-0.098026	0.076283		-0.081889	0.085991		0.061564	0.104407
beta-galactosidase	HLWCNGRWVGYGQD	151	164	-0.140661	0.077905		0.036919	0.131611		0.044152	0.040233
beta-galactosidase	FDLSAF	171	176	-0.005024	0.039536		-0.016352	0.035018		0.010461	0.047464
beta-galactosidase	FLRAGENRLAV	176	186	0.028796	0.161384		0.076496	0.157437		0.001699	0.144959
beta-galactosidase	VLRWSDGSY	188	196	-0.286942	0.101744		-0.112723	0.09623		-0.051938	0.091866
beta-galactosidase	WRMSGIF	203	209	-0.100516	0.096758		-0.043592	0.096474		-0.070358	0.098046
beta-galactosidase	WRMSGIFRDVSL	203	214	-0.01178	0.122604		-0.108335	0.156885		-0.292001	0.14889
beta-galactosidase	RDVSLLHKPTTQISDF	210	225	-0.206197	0.220991		-0.058369	0.166356		-0.191711	0.039113
beta-galactosidase	IIDERGGYADRVTLRL	278	293	-0.048308	0.228006		0.167002	0.184569		0.018113	0.142561
beta-galactosidase	WSAEIPNL	301	308	-0.057762	0.022904		-0.054476	0.025651		-0.263343	0.034701
beta-galactosidase	YRAVVEL	309	315	0.014287	0.023407		0.001079	0.025047		-0.006924	0.020977
beta-galactosidase	VGFREVRIENGLL	330	342	-0.047542	0.173034		-0.167583	0.201777		-0.429338	0.208204
beta-galactosidase	LLLNGKPLL	342	350	-0.071765	0.08819		-0.225266	0.075124		-0.879897	0.054356
beta-galactosidase	LLNGKPLL	343	350	-0.017805	0.091163		-0.186562	0.110386		-0.433877	0.089871
beta-galactosidase	MVQDIL	372	377	-0.090358	0.045703		-0.360927	0.045906		-0.521521	0.039759
beta-galactosidase	VQDILL	373	378	0.004146	0.060097		-0.168915	0.074102		-0.680619	0.067779
beta-galactosidase	LMKQNNFNAVRCSHYPNHPLWYTL	378	401	-0.355725	0.120051		-0.9537	0.243244		-0.395113	0.2012
beta-galactosidase	MKQNNFNAVRCSHYPNHPLWYTL	379	401	-0.23645	0.07254		-0.680063	0.137005		-0.314068	0.11164
beta-galactosidase	NAVRCSHYPNHPLW	385	398	-0.126666	0.037026		-0.155478	0.041634		-0.000979	0.104592
beta-galactosidase	NAVRCSHYPNHPLWYTL	385	401	-0.187688	0.113277		-0.196187	0.09523		-0.083065	0.05629
beta-galactosidase	YTLCDRYGL	399	407	-0.041346	0.037207		-0.380605	0.164544		-0.817134	0.094739
beta-galactosidase	YTLCDRYGLY	399	408	-0.121598	0.153797		-0.50544	0.159472		-0.989045	0.166488
beta-galactosidase	CDRYGL	402	407	0.010672	0.004954		-0.263292	0.056775		-0.497614	0.026796
beta-galactosidase	CDRYGLY	402	408	-0.063312	0.114762		-0.319213	0.12973		-0.883599	0.12357
beta-galactosidase	VVDEANIETHGMVPMNRLTDDPRWLPAMSE	409	438	-0.347317	0.133226		0.33716	0.404013		-0.06027	0.153216
beta-galactosidase	TDDPRWLPAMSE	427	438	-0.313616	0.062911		-0.010526	0.078279		0.002601	0.042888
beta-galactosidase	VQRDRNHPSVIIWSLGNESGHGANHDAL	444	471	-0.984756	0.150039		-0.777122	0.171856		-0.185577	0.141277
beta-galactosidase	IIWSLGNESGHGANHDAL	454	471	-0.55893	0.070439		-0.61439	0.032296		-0.062037	0.030261
beta-galactosidase	WSLGNESGHGANHDAL	456	471	-0.337587	0.072146		-0.733119	0.257659		-0.158838	0.18602
beta-galactosidase	YRWIKSVDPSRPVQYEGGGADTTAT	472	496	-2.34736	0.169258		-2.76674	0.145952		-1.1363	0.225336
beta-galactosidase	YRWIKSVDPSRPVQYEGGGADTTATD	472	497	-2.54913	0.114587		-2.81681	0.148993		-1.18684	0.064328
				0			0			0
L23	LKVLRAPHVSEKASTA	8	23	-0.233054	0.082458		-0.537755	0.084963		-0.718513	0.140897
L23	LKVLRAPHVSEKASTAMEKSNT	8	29	-0.143923	0.188815		-0.568045	0.194252		-0.346155	0.224751
L23	NTIVLKVAKDATKAEIKAAVQKLFEVEV	28	55	0.009419	0.150497		0.076059	0.126798		-0.038712	0.160811
L23	IVLKVAKDATKAEIKAAVQKL	30	50	-0.155017	0.139834		0.039395	0.195219		-0.063499	0.090796
L23	VLKVAKDATKAEIKAAVQKL	31	50	-0.057921	0.079938		0.067836	0.153144		-0.04793	0.091557
L23	KVAKDATKAEIKAAVQKL	33	50	-0.033779	0.151188		0.045204	0.258514		0.158992	0.250322
L23	AAVQKLFEVEVEVVNT	45	60	-0.142141	0.210031		0.136546	0.278718		0.097529	0.199058
L23	FEVEVE	51	56	0.016272	0.052802		0.041379	0.058382		-0.110036	0.03921
L23	VEVVNTL	55	61	0.050545	0.064388		-0.068147	0.064901		0.063061	0.046908
L23	VVKGKVKRHGQRIGRRSDWKKAYVTL	62	87	0.036903	0.135927		0.060815	0.144621		0.270775	0.153428
L23	SDWKKAYVTLKE	78	89	-0.091618	0.090888		-0.003586	0.110593		-0.087236	0.182696
L23	KEGQNLDFVGGAE	88	100	-0.099567	0.121786		0.00812	0.061646		-0.059877	0.0838
L29	MKAKELREKSVEEL	1	14	0.117621	0.133505		0.005584	0.190151		0.163941	0.114765
L29	KAKELREKSVEELNTELLNLLREQFNLRMQA	2	32	0.086259	0.081179		0.017555	0.120988		0.08733	0.090117
L29	LREQFNL	22	28	-0.03668	0.029981		-0.000629	0.031996		-0.028585	0.05481
L29	LREQFNLRMQAASGQLQQSHL	22	42	-0.799608	0.171236		-1.38668	0.159487		-1.75515	0.155646
L29	NLRMQAASGQLQQSHL	27	42	-0.910049	0.154068		-1.5474	0.097686		-1.78527	0.072675
L29	RMQAASGQLQQSHL	29	42	-0.827938	0.089417		-1.53183	0.097057		-1.72923	0.084152
L29	QAASGQLQQSHL	31	42	-0.877077	0.031765		-1.39096	0.056822		-1.19618	0.048239
L29	LKQVRRDVARVKTLL	43	57	0.017051	0.191192		0.062985	0.226806		-0.033636	0.158881
L29	LKQVRRDVARVKTLLNEKAGA	43	63	-0.017053	0.060138		-0.023007	0.03545		0.08039	0.118047
L29	RRDVARVKTLLNEKA	47	61	-0.113258	0.051907		-0.050384	0.098861		-0.031343	0.070276

### Sheet: RNC+B_vs_RNC
				10 s			100 s			3000 s
	Sequence	Start	End	Relative Uptake	Relative Uptake SD		Relative Uptake	Relative Uptake SD		Relative Uptake	Relative Uptake SD
beta-galactosidase	GPGSGSMTM	-6	2	-0.113059	0.080227		0.017693	0.094516		0.021823	0.111818
beta-galactosidase	TMITDSL	1	7	-0.028601	0.066239		0.07618	0.085697		-0.026659	0.061342
beta-galactosidase	AVVLQRRDWENPGVTQL	8	24	-0.39641	0.208966		-0.500583	0.141992		-0.181432	0.108537
beta-galactosidase	VVLQRRDWENPGVTQL	9	24	-0.27607	0.169016		-0.55356	0.248982		-0.173184	0.149437
beta-galactosidase	QRRDWENPGVTQL	12	24	-0.418321	0.16563		-0.457579	0.056439		0.029448	0.104261
beta-galactosidase	NRLAAHPPFASWRNSEE	25	41	-0.078997	0.063845		-0.063211	0.051049		-0.227557	0.05756
beta-galactosidase	NRLAAHPPFASWRNSEEARTDRPSQQL	25	51	-0.030312	0.074984		-0.119803	0.14672		-0.57021	0.136212
beta-galactosidase	NRLAAHPPFASWRNSEEARTDRPSQQLRSLNGEWRF	25	60	0.154719	0.168532		-0.073799	0.206416		-0.425258	0.131628
beta-galactosidase	ARTDRPSQQLRSLNGEWRF	42	60	0.045482	0.160673		-0.085607	0.133481		-0.226386	0.202681
beta-galactosidase	LRSLNGEWRF	51	60	-0.012106	0.155205		-0.02781	0.103647		-0.076907	0.104766
beta-galactosidase	AWFPAPEAVPESW	61	73	0.072352	0.083917		-0.019806	0.060064		-0.112971	0.11543
beta-galactosidase	AWFPAPEAVPESWL	61	74	-0.068253	0.071754		-0.032496	0.073548		-0.094004	0.083899
beta-galactosidase	LECDLPEADT	74	83	-0.049207	0.030414		-0.038331	0.034911		-0.055131	0.050873
beta-galactosidase	ECDLPEADT	75	83	0.004364	0.046846		0.022328	0.046749		-0.015735	0.064963
beta-galactosidase	TVVVPSNWQMHGYDAPIYT	83	101	-0.151317	0.056238		-0.044188	0.144365		-0.17541	0.105042
beta-galactosidase	VVVPSNWQMHGYDAPIYT	84	101	-0.082729	0.208203		-0.094094	0.206318		-0.139831	0.213061
beta-galactosidase	NVTYPITVNPPFVPTENPTGC	102	122	0.002139	0.143891		0.099565	0.182918		-0.250321	0.097268
beta-galactosidase	YSLTF	123	127	0.005533	0.042015		0.02546	0.044937		0.005877	0.033334
beta-galactosidase	FNVDESW	127	133	-0.042303	0.082083		0.002761	0.054755		-0.005368	0.049734
beta-galactosidase	NVDESW	128	133	0.00511	0.055804		0.072511	0.07907		0.007691	0.079899
beta-galactosidase	LQEGQTRIIF	134	143	-0.00923	0.066357		0.103559	0.06843		0.039286	0.099578
beta-galactosidase	LQEGQTRIIFDGVN	134	147	0.061347	0.113626		-0.187079	0.134505		-0.143347	0.132237
beta-galactosidase	SAFHLWCNGRWVGYGQD	148	164	-0.065794	0.045708		-0.065906	0.077209		0.134906	0.138868
beta-galactosidase	HLWCNGRWVGYGQD	151	164	-0.155322	0.136451		-0.067217	0.119715		0.151528	0.106503
beta-galactosidase	FDLSAF	171	176	0.030251	0.046769		-0.020917	0.050059		0.012432	0.042716
beta-galactosidase	FLRAGENRLAV	176	186	-0.028006	0.149567		-0.011068	0.160175		-0.059647	0.150965
beta-galactosidase	VLRWSDGSY	188	196	-0.220909	0.104751		-0.093549	0.098114		-0.019923	0.121694
beta-galactosidase	WRMSGIF	203	209	-0.048336	0.136806		-0.067057	0.095867		-0.050048	0.106207
beta-galactosidase	WRMSGIFRDVSL	203	214	-0.034858	0.117077		-0.041304	0.128462		-0.295511	0.135286
beta-galactosidase	RDVSLLHKPTTQISDF	210	225	-0.086505	0.208907		-0.099092	0.177568		-0.389619	0.165088
beta-galactosidase	IIDERGGYADRVTLRL	278	293	-0.051338	0.184756		0.024933	0.180341		0.093901	0.142122
beta-galactosidase	WSAEIPNL	301	308	-0.053615	0.018071		-0.084209	0.024432		-0.249118	0.036415
beta-galactosidase	YRAVVEL	309	315	-0.011658	0.031332		0.005839	0.019249		-0.000151	0.026542
beta-galactosidase	VGFREVRIENGLL	330	342	-0.200075	0.174942		-0.147792	0.193917		-0.450236	0.216904
beta-galactosidase	LLLNGKPLL	342	350	-0.083223	0.062783		-0.302704	0.041301		-0.904874	0.072725
beta-galactosidase	LLNGKPLL	343	350	-0.052401	0.088846		-0.225058	0.110859		-0.29434	0.138839
beta-galactosidase	MVQDIL	372	377	-0.038669	0.055854		-0.350809	0.055439		-0.485893	0.055399
beta-galactosidase	VQDILL	373	378	0.037609	0.060594		-0.121064	0.095935		-0.583831	0.069043
beta-galactosidase	LMKQNNFNAVRCSHYPNHPLWYTL	378	401	-0.068906	0.097093		-1.03959	0.184394		-0.345625	0.221478
beta-galactosidase	MKQNNFNAVRCSHYPNHPLWYTL	379	401	-0.355792	0.054981		-0.648698	0.106185		-0.289112	0.177775
beta-galactosidase	NAVRCSHYPNHPLW	385	398	-0.069475	0.035141		-0.195928	0.084627		-0.038394	0.088138
beta-galactosidase	NAVRCSHYPNHPLWYTL	385	401	-0.080098	0.127048		-0.339627	0.12807		-0.044591	0.083951
beta-galactosidase	YTLCDRYGL	399	407	-0.042127	0.043402		-0.414757	0.163998		-0.745398	0.105594
beta-galactosidase	YTLCDRYGLY	399	408	-0.094834	0.152372		-0.45223	0.152709		-0.93056	0.169005
beta-galactosidase	CDRYGL	402	407	-0.027655	0.005447		-0.239823	0.040958		-0.387787	0.074025
beta-galactosidase	CDRYGLY	402	408	-0.006785	0.120508		-0.249051	0.115616		-0.814078	0.11756
beta-galactosidase	VVDEANIETHGMVPMNRLTDDPRWLPAMSE	409	438	-0.096013	0.197258		0.016968	0.408601		-0.076142	0.31119
beta-galactosidase	TDDPRWLPAMSE	427	438	-0.120113	0.037964		0.004414	0.081512		-0.034979	0.045037
beta-galactosidase	VQRDRNHPSVIIWSLGNESGHGANHDAL	444	471	-0.775408	0.098886		-1.14116	0.161151		-0.441185	0.191386
beta-galactosidase	IIWSLGNESGHGANHDAL	454	471	-0.578807	0.041838		-0.687634	0.066152		-0.137012	0.13664
beta-galactosidase	WSLGNESGHGANHDAL	456	471	-0.349106	0.188978		-0.442941	0.136878		-0.039529	0.144095
beta-galactosidase	YRWIKSVDPSRPVQYEGGGADTTAT	472	496	-2.35006	0.164426		-3.14053	0.089985		-2.2962	0.20325
beta-galactosidase	YRWIKSVDPSRPVQYEGGGADTTATD	472	497	-2.50215	0.124124		-3.03715	0.060152		-2.2799	0.126925
L23	LKVLRAPHVSEKASTA	8	23	-0.135395	0.0802		-0.445535	0.07008		-0.655307	0.147582
L23	LKVLRAPHVSEKASTAMEKSNT	8	29	-0.198583	0.199613		-0.676134	0.180391		-0.63545	0.25195
L23	NTIVLKVAKDATKAEIKAAVQKLFEVEV	28	55	-0.02283	0.215197		0.170289	0.156866		-0.083826	0.18921
L23	IVLKVAKDATKAEIKAAVQKL	30	50	0.012654	0.110815		-0.052096	0.199477		-0.040479	0.092515
L23	VLKVAKDATKAEIKAAVQKL	31	50	-0.108642	0.123972		0.037902	0.16315		-0.072102	0.107061
L23	KVAKDATKAEIKAAVQKL	33	50	-0.143951	0.059182		0.139932	0.250722		0.101115	0.218246
L23	AAVQKLFEVEVEVVNT	45	60	0.104928	0.215761		0.131428	0.2856		-0.008099	0.221193
L23	FEVEVE	51	56	0.014994	0.043405		0.039635	0.069319		-0.072018	0.042966
L23	VEVVNTL	55	61	-0.008784	0.060575		-0.125721	0.070952		0.046836	0.053436
L23	VVKGKVKRHGQRIGRRSDWKKAYVTL	62	87	0.06965	0.118152		-0.182641	0.208044		0.040312	0.159886
L23	SDWKKAYVTLKE	78	89	-0.04458	0.073685		-0.088237	0.088761		-0.081139	0.159794
L23	KEGQNLDFVGGAE	88	100	-0.133792	0.104601		-0.075599	0.062148		-0.065134	0.089766
				0			0			0
L29	MKAKELREKSVEEL	1	14	-0.085861	0.122958		-0.001157	0.2128		0.06243	0.136425
L29	KAKELREKSVEELNTELLNLLREQFNLRMQA	2	32	0.076388	0.103055		-0.134517	0.178228		0.127151	0.151373
L29	LREQFNL	22	28	-0.033005	0.031323		0.012638	0.030751		-0.008385	0.033616
L29	LREQFNLRMQAASGQLQQSHL	22	42	-0.96475	0.180406		-1.61665	0.187279		-1.98048	0.14267
L29	NLRMQAASGQLQQSHL	27	42	-0.98326	0.186421		-1.62597	0.081626		-1.91151	0.074892
L29	RMQAASGQLQQSHL	29	42	-0.705326	0.088088		-1.63591	0.077933		-1.93752	0.124784
L29	QAASGQLQQSHL	31	42	-0.852661	0.051918		-1.4038	0.050693		-1.27093	0.048076
L29	LKQVRRDVARVKTLL	43	57	-0.024228	0.201001		-0.023509	0.209898		-0.100701	0.172256
L29	LKQVRRDVARVKTLLNEKAGA	43	63	-0.030986	0.031649		-0.090139	0.025109		-0.003704	0.102531
L29	RRDVARVKTLLNEKA	47	61	0.05001	0.051789		-0.162031	0.054578		-0.089536	0.070806

### Sheet: RNC+C_vs_RNC
				10 s			100 s			3000 s
	Sequence	Start	End	Relative Uptake	Relative Uptake SD		Relative Uptake	Relative Uptake SD		Relative Uptake	Relative Uptake SD
beta-galactosidase	GPGSGSMTM	-6	2	-0.014804	0.078448		-0.028449	0.109025		0.045596	0.11449
beta-galactosidase	TMITDSL	1	7	0.048908	0.055316		0.003159	0.077245		0.025571	0.061473
beta-galactosidase	AVVLQRRDWENPGVTQL	8	24	-0.230795	0.209951		-0.354263	0.132678		-0.27649	0.097812
beta-galactosidase	VVLQRRDWENPGVTQL	9	24	-0.358639	0.173815		-0.410483	0.279597		-0.278325	0.152079
beta-galactosidase	QRRDWENPGVTQL	12	24	-0.218418	0.074942		-0.310533	0.092162		0.103642	0.052955
beta-galactosidase	NRLAAHPPFASWRNSEE	25	41	-0.116047	0.063113		-0.112997	0.069346		-0.20013	0.036742
beta-galactosidase	NRLAAHPPFASWRNSEEARTDRPSQQL	25	51	0.009945	0.051506		0.022905	0.091658		-0.326185	0.147512
beta-galactosidase	NRLAAHPPFASWRNSEEARTDRPSQQLRSLNGEWRF	25	60	0.103564	0.123207		-0.134344	0.207862		-0.377106	0.099385
beta-galactosidase	ARTDRPSQQLRSLNGEWRF	42	60	0.008922	0.110678		-0.035857	0.180764		-0.203589	0.082759
beta-galactosidase	LRSLNGEWRF	51	60	0.051651	0.154462		0.054875	0.142968		-0.081886	0.104737
beta-galactosidase	AWFPAPEAVPESW	61	73	0.229479	0.083827		-0.045323	0.090098		-0.061212	0.092484
beta-galactosidase	AWFPAPEAVPESWL	61	74	-0.070624	0.075603		-0.031572	0.071282		-0.06787	0.093551
beta-galactosidase	LECDLPEADT	74	83	-0.044836	0.023517		-0.004627	0.046329		0.010876	0.022346
beta-galactosidase	ECDLPEADT	75	83	-0.113947	0.03757		-0.058712	0.059387		0.000886	0.113347
beta-galactosidase	TVVVPSNWQMHGYDAPIYT	83	101	-0.115833	0.059814		0.013455	0.06057		-0.080807	0.074744
beta-galactosidase	VVVPSNWQMHGYDAPIYT	84	101	-0.018024	0.216816		0.014769	0.20499		-0.085626	0.213594
beta-galactosidase	NVTYPITVNPPFVPTENPTGC	102	122	0.021145	0.10503		-0.115253	0.245679		0.089075	0.189755
beta-galactosidase	YSLTF	123	127	-0.012438	0.023442		-0.002949	0.039061		0.025813	0.032144
beta-galactosidase	FNVDESW	127	133	0.013329	0.060898		-0.023182	0.057195		0.044654	0.064995
beta-galactosidase	NVDESW	128	133	-0.023125	0.052079		0.047711	0.073895		0.037675	0.076247
beta-galactosidase	LQEGQTRIIF	134	143	0.000588	0.065872		0.02834	0.060019		-0.01571	0.097191
beta-galactosidase	LQEGQTRIIFDGVN	134	147	-0.016889	0.122852		-0.069961	0.135841		-0.085151	0.124623
beta-galactosidase	SAFHLWCNGRWVGYGQD	148	164	-0.099766	0.059431		0.011643	0.056649		0.062036	0.097063
beta-galactosidase	HLWCNGRWVGYGQD	151	164	-0.179668	0.060484		-0.065997	0.155641		0.114052	0.050402
beta-galactosidase	FDLSAF	171	176	-0.027424	0.03592		-0.01596	0.068856		0.041958	0.063654
beta-galactosidase	FLRAGENRLAV	176	186	0.021113	0.144142		0.016564	0.151399		-0.03819	0.140722
beta-galactosidase	VLRWSDGSY	188	196	-0.178509	0.107405		-0.071871	0.0957		-0.025712	0.091723
beta-galactosidase	WRMSGIF	203	209	-0.082612	0.120466		-0.023596	0.107734		-0.110562	0.097834
beta-galactosidase	WRMSGIFRDVSL	203	214	0.022784	0.126101		-0.109464	0.142475		-0.293831	0.120414
beta-galactosidase	RDVSLLHKPTTQISDF	210	225	-0.17256	0.235891		-0.214248	0.310475		-0.311437	0.077015
beta-galactosidase	IIDERGGYADRVTLRL	278	293	-0.11452	0.193158		0.162452	0.173277		0.061573	0.159586
beta-galactosidase	WSAEIPNL	301	308	-0.06692	0.022602		-0.09128	0.020062		-0.237893	0.032202
beta-galactosidase	YRAVVEL	309	315	-0.014571	0.028704		0.016687	0.020112		-0.017188	0.019877
beta-galactosidase	VGFREVRIENGLL	330	342	-0.013065	0.187685		-0.103195	0.19904		-0.449215	0.209581
beta-galactosidase	LLLNGKPLL	342	350	-0.03114	0.068235		-0.269833	0.047357		-0.861926	0.054574
beta-galactosidase	LLNGKPLL	343	350	-0.03609	0.089506		-0.194086	0.123839		-0.42873	0.0917
beta-galactosidase	MVQDIL	372	377	-0.091049	0.039588		-0.317904	0.047908		-0.488809	0.037958
beta-galactosidase	VQDILL	373	378	0.052184	0.063909		-0.146147	0.077948		-0.554665	0.082234
beta-galactosidase	LMKQNNFNAVRCSHYPNHPLWYTL	378	401	-0.064577	0.096377		-0.841224	0.117334		-0.392616	0.206621
beta-galactosidase	MKQNNFNAVRCSHYPNHPLWYTL	379	401	-0.310233	0.152151		-0.667906	0.215114		-0.324426	0.155368
beta-galactosidase	NAVRCSHYPNHPLW	385	398	-0.099528	0.039357		-0.15605	0.069024		-0.03273	0.083124
beta-galactosidase	NAVRCSHYPNHPLWYTL	385	401	-0.087447	0.109623		-0.119582	0.194872		-0.076963	0.094565
beta-galactosidase	YTLCDRYGL	399	407	-0.122204	0.045117		-0.43798	0.167202		-0.917098	0.046773
beta-galactosidase	YTLCDRYGLY	399	408	-0.050748	0.159041		-0.493854	0.153167		-0.902364	0.184425
beta-galactosidase	CDRYGL	402	407	-0.029708	0.019225		-0.314555	0.042758		-0.322453	0.036929
beta-galactosidase	CDRYGLY	402	408	0.015163	0.111313		-0.303962	0.113658		-0.864322	0.113006
beta-galactosidase	VVDEANIETHGMVPMNRLTDDPRWLPAMSE	409	438	-0.02415	0.126532		0.077988	0.45008		-0.146128	0.186563
beta-galactosidase	TDDPRWLPAMSE	427	438	-0.056875	0.064269		-0.034241	0.055797		0.006457	0.042671
beta-galactosidase	VQRDRNHPSVIIWSLGNESGHGANHDAL	444	471	-1.03819	0.100008		-0.854226	0.181198		-0.5103	0.131907
beta-galactosidase	IIWSLGNESGHGANHDAL	454	471	-0.621748	0.074748		-0.710478	0.07764		-0.341988	0.03587
beta-galactosidase	WSLGNESGHGANHDAL	456	471	-0.363167	0.072347		-0.710805	0.162153		-0.449578	0.113105
beta-galactosidase	YRWIKSVDPSRPVQYEGGGADTTAT	472	496	-2.28092	0.169657		-2.88302	0.161438		-1.72565	0.137025
beta-galactosidase	YRWIKSVDPSRPVQYEGGGADTTATD	472	497	-2.30517	0.136788		-2.93316	0.074529		-1.8854	0.13113
				0			0			0
L23	LKVLRAPHVSEKASTA	8	23	-0.065957	0.092524		-0.146562	0.078566		-0.269263	0.121413
L23	LKVLRAPHVSEKASTAMEKSNT	8	29	-0.180534	0.194913		-0.299712	0.243044		-0.152302	0.26926
L23	NTIVLKVAKDATKAEIKAAVQKLFEVEV	28	55	0.066002	0.154008		0.031329	0.191274		-0.123257	0.159971
L23	IVLKVAKDATKAEIKAAVQKL	30	50	-0.067758	0.135415		0.075417	0.174915		0.07355	0.114867
L23	VLKVAKDATKAEIKAAVQKL	31	50	0.084963	0.135583		-0.033228	0.144117		-0.014114	0.095423
L23	KVAKDATKAEIKAAVQKL	33	50	0.002886	0.047592		0.186661	0.272748		-0.091945	0.224519
L23	AAVQKLFEVEVEVVNT	45	60	0.212628	0.197854		0.026411	0.336178		0.190971	0.191924
L23	FEVEVE	51	56	0.125842	0.058015		0.02426	0.063091		0.04262	0.029462
L23	VEVVNTL	55	61	0.05195	0.049142		-0.041744	0.070198		0.069146	0.061636
L23	VVKGKVKRHGQRIGRRSDWKKAYVTL	62	87	0.011203	0.11896		-0.128197	0.161839		0.042917	0.159738
L23	SDWKKAYVTLKE	78	89	0.017335	0.078844		0.040884	0.117927		-0.167562	0.151627
L23	KEGQNLDFVGGAE	88	100	-0.107587	0.164429		-0.087074	0.071693		-0.019823	0.10188
				0			0			0
L29	MKAKELREKSVEEL	1	14	-0.171229	0.120693		-0.080283	0.133459		0.020476	0.166072
L29	KAKELREKSVEELNTELLNLLREQFNLRMQA	2	32	-0.00522	0.104681		0.1484	0.198933		0.188001	0.090019
L29	LREQFNL	22	28	-0.022962	0.034383		-0.003895	0.031093		-0.021538	0.042841
L29	LREQFNLRMQAASGQLQQSHL	22	42	-0.30886	0.166614		-1.1804	0.148923		-1.34501	0.141936
L29	NLRMQAASGQLQQSHL	27	42	-0.492946	0.17069		-1.32889	0.166984		-1.305	0.077108
L29	RMQAASGQLQQSHL	29	42	-0.308649	0.087883		-1.26323	0.084969		-1.22799	0.089983
L29	QAASGQLQQSHL	31	42	-0.40761	0.068179		-1.13159	0.054355		-0.781814	0.052324
L29	LKQVRRDVARVKTLL	43	57	-0.121584	0.188517		0.109646	0.206407		-0.081772	0.161092
L29	LKQVRRDVARVKTLLNEKAGA	43	63	0.038142	0.054611		-0.111622	0.148777		0.033566	0.100216
L29	RRDVARVKTLLNEKA	47	61	0.00269	0.069318		-0.088809	0.062539		-0.094623	0.052827
